# A co-conserved gene pair supports *Caulobacter* iron homeostasis during chelation stress

**DOI:** 10.1101/2024.10.16.618771

**Authors:** Sergio Hernandez Ortiz, Kiwon Ok, Thomas V. O’Halloran, Aretha Fiebig, Sean Crosson

## Abstract

Synthetic metal chelators are widely used in industrial, clinical, and agricultural settings, leading to their accumulation in the environment. We measured the growth of *Caulobacter crescentus*, a soil and aquatic bacterium, in the presence of the ubiquitous chelator ethylenediaminetetraacetic acid (EDTA) and found that it restricts growth by lowering intracellular iron levels. Using barcoded transposon sequencing, we identified an operonic gene pair, *cciT–cciO*, that is required to maintain iron homeostasis in laboratory media during EDTA challenge. *cciT* encodes one of four TonB-dependent transporters that are regulated by the ferric uptake repressor (Fur) and stands out among this group of genes in its ability to support *Caulobacter* growth across diverse media conditions. The function of CciT strictly requires *cciO*, which encodes a cytoplasmic Fe^II^ dioxygenase-family protein. Our results thus define a functional partnership between an outer membrane iron receptor and a cytoplasmic dioxygenase that are broadly co-conserved in Proteobacteria. We expanded our analysis to natural environments by examining the growth of mutant strains in freshwater from two lakes, each with biochemical and geochemical profiles that differ markedly from standard laboratory media. In lake water, *Caulobacter* growth did not require *cciT* or *cciO* and was less affected by EDTA treatment. This result aligns with our observation that EDTA toxicity is influenced by common forms of biologically chelated iron and the spectrum of free cations present in the medium. Our study defines a conserved iron acquisition system in Proteobacteria and bridges laboratory-based physiology studies with real-world conditions.

**IMPORTANCE:** Metal-chelating chemicals are widely used across industries, including as preservatives in the food sector, but their full impact on microbial physiology is not well understood. We identified two genes, *cciT* and *cciO*, that function together to support *Caulobacter crescentus* iron balance when cells are exposed to the common synthetic chelator, EDTA. CciT is an outer membrane transporter and CciO is a dioxygenase-family protein that are mutually conserved in many bacteria, including several human pathogens, where mutations in *cciT* homologs are linked to clinical resistance to the siderophore antibiotic, cefiderocol. This study identifies a conserved genetic system that supports iron homeostasis during chelation stress and illuminates the iron acquisition versatility and stress resilience of *Caulobacter* in freshwater environments.
