## Supplementary material for "A co-conserved gene pair supports *Caulobacter* iron homeostasis during chelation stress": Table S4

### Sheet: key
Table S4. ICP-QQQ-MS measurements of laboratory media and water from Lake Lansing and Lake Huron.

### Sheet: Table S4
Table S4. ICP-QQQ-MS measurements of laboratory media and water from Lake Lansing and Lake Huron.
Three different batches of defined M2X broth and complex PYE broth were measured by ICP_QQQ-MS.
Triplicate samples of water from Lake Huron (collected 11/10/2023) and Lake Lansing (collected 2/14/2024) were measured by ICP_QQQ-MS.
Values in italics approximate the blank or are below the dection limit (DL) and background equivalent concentration (BEC), and thus do not reflect the actual concentration in the samples.
	M2X		PYE		Lake Huron		Lake Lansing
Element	Average	SD	Average	SD	Average	SD	Average	SD		Element	DL (M)	BEC (M)
23Na	0.0113922	0.000687369	0.00184927	0.000257121	0.000293456	4.12736e-06	0.000687954	1.1889e-05		23Na	1.9e-07	5.08e-06
24Mg	0.00044332	0.000122824	0.00107984	0.000217925	0.00034532	7.02218e-06	0.00038364	4.96958e-06		24Mg	1.85e-08	6.06e-08
31P	0.00927698	0.000834117	0.000749193	0.000128623	2.23892e-05	2.72046e-06	1.97958e-05	1.46401e-06		31P	2.2e-08	8.05e-07
32S	0.000513221	7.6714e-05	0.00164815	0.000471132	0.000141848	2.30154e-06	4.38406e-05	3.74155e-07		32S	6.12e-08	8.95e-07
39K	0.00374035	0.000108588	0.00148648	0.000123822	2.31471e-05	1.83888e-07	3.98903e-05	3.28448e-07		39K	7.49e-08	6.96e-06
44Ca	0.000235622	0.000115483	0.000556858	0.00012987	0.000664302	1.1368e-05	0.000729151	1.8772e-05		44Ca	1.68e-07	5.16e-07
52Cr	2.945e-08	1.17263e-08	1.30843e-07	2.30941e-08	6.41726e-09	2.68837e-09	6.94751e-09	6.81763e-09		52Cr	2.47e-10	1.84e-09
55Mn	3.85667e-09	4.1142e-10	4.60857e-08	7.13919e-09	1.37292e-08	3.61682e-10	2.51921e-08	5.76838e-10		55Mn	1.79e-10	6.29e-10
56Fe	1.209e-07	6.24443e-08	5.80857e-07	1.20871e-07	1.86656e-07	1.89418e-08	8.15641e-08	8.84843e-09		56Fe	1.16e-09	3.62e-08
59Co	5.31667e-10	1.85409e-10	3.17429e-08	5.96094e-09	1.00736e-10	1.87397e-11	2.87143e-10	2.13855e-11		59Co	9.55e-11	9.87e-11
58Ni	1.845e-08	4.00437e-09	7.66857e-08	1.25446e-08	7.01932e-09	6.13467e-10	5.05622e-09	2.69467e-09		58Ni	3.63e-10	1.63e-09
63Cu	9.18833e-09	7.35274e-09	3.90416e-07	4.51098e-07	8.71866e-09	9.853e-10	6.09345e-09	5.95944e-10		63Cu	3.1e-10	1.34e-09
66Zn	6.83e-08	1.30211e-08	1.70996e-06	3.17693e-07	7.04448e-08	4.09151e-08	3.47198e-08	1.64419e-08		66Zn	6.1e-10	3.07e-09
75As	3.34167e-09	3.99871e-10	8.97333e-09	2.83884e-09	1.66333e-08	2.28546e-09	2.68333e-08	4.04145e-10		75As	1.33e-09	5.12e-10
80Se	4.72833e-10	1.79571e-10	2.28571e-09	3.77353e-10	1.46516e-09	2.6719e-10	7.24548e-10	8.88297e-11		80Se	3.65e-10	8.82e-10
95Mo	1.57e-09	5.44059e-11	9.06714e-09	1.16656e-08	5.47561e-09	4.01292e-10	8.58081e-09	1.6297e-10		95Mo	2.57e-11	1.14e-10
111Cd	3.14e-09	3.26435e-10	2.00143e-10	3.83033e-11	1.68709e-11	4.50914e-12	9.37235e-12	4.06145e-12		111Cd	5.01e-11	1.93e-11
