## Supplementary material for "A co-conserved gene pair supports *Caulobacter* iron homeostasis during chelation stress": Table S5

### Sheet: Key
Table S5. Water chemistry measurements from Lake Lansing and Lake Huron samples provided by water lab at Michigan Department of Envrironement, Great Lakes & Energy (EGLE).

### Sheet: Supplementary table 5_Lake genc
Table S5. Inorganic General chemistry data for Lake Lansing (Feb 2024) and Lake Huron (Nov 2023).
Measurements were made by the state water lab of Michigan.
analyte	reporting limit	method	Lake Huron	Lake Lansing
Alkalinity (total)	50 mg/ml	310.2	88	100
Chloride	4 mg/L	4500 Cl- E	7.2	28
Kjeldahl Nitrogen	0.2 mg/L	351.2	0.33	0.8
Nitrate/Nitrite-N	0.01 mg/L	353.2	0.18	0.067
Total Organic Carbon	0.5 mg/L	5310C	4.5	7.7
sulfate	5 mg/L	ASTM D516-16	16	<5 mg/L
Conductivity (mMohs/cm)	NA	120.1	227	290
pH		4500 H+ B	7.3	7.5
