## Supplementary material for "A co-conserved gene pair supports *Caulobacter* iron homeostasis during chelation stress": Table S6

### Sheet: key
Table S6. Strains and plasmids.

### Sheet: Plasmids and primers
Table S6: Strains, plasmids, and primers
Strain number	E. coli genotype	Primers used to make plasmid	Reference	Notes
FC0055	DH10B / pNPTS138		M.R.K. Alley	Allele replacement plasmid, KanR, sacB
FC3729	TOP10 / pPTM056		McLaughlin (2022)	Fluorescent transcriptional reporter
MTLS4361	TOP10 / pXGFPC5		Thanbichler (2007)	Integrates at xylose locus, TetR
FC4195	TOP10 / pNPTS138-∆CCNA_00027	AGCCGGCTGGCGCCAAGCTTTAGCTCCAGACGCCGATACC GGACATTGCCCATGATGCTGGAGGTCTAGGCGAAGACGGC	This study	KanR
		GGACATTGCCCATGATGCTGGAGGTCTAGGCGAAGACGGC
		GCCGTCTTCGCCTAGACCTCCAGCATCATGGGCAATGTCC
		GCTAGCGAATTCGTGGATCCCGAAGTGGCAGGTGTTCG
FC4196	TOP10 / pNPTS138-∆CCNA_00028	AGCCGGCTGGCGCCAAGCTTAGAGGGTGCAGGACAGATCG	This study	KanR
		GGGATAGGACCACTATGCGTGTGAAGTACTGATCCTCCCCCT
		GGGGAGGATCAGTACTTCACACGCATAGTGGTCCTATCCCC
		GCTAGCGAATTCGTGGATCCCCCATCGTGATCAGCTTGGC
FC4197	TOP10 / pNPTS138-∆CCNA_03023	GCGCCAAGCTTGTTGTGATAGTCCAGCCAGCG	This study	KanR
		ATCCTCCGATGTCGTCTCGTGAGAACCTGACCGATCGCAAC
		TTGCGATCGGTCAGGTTCTCACGAGACGACATCGGAGG
		ATATCCTGCAGGGACTATCGCGGCTATGTCG
FC4198	TOP10 / pNPTS138-∆CCNA_00138	GCGCCAAGCTTCCCAGGCGATCTCGATCC	This study	KanR
		ATGCTCTAGAAGCGCTGGCTGGAGCGGATCACGATGGA
		TGTCCATCGTGATCCGCTCCAGCCAGCGCTTCTAGAGCA
		ATATCCTGCAGGCTCGACCGGATTGATCTGG
FC4199	TOP10 / pNPTS138-∆hutA (CCNA_02277)	CCGTGCAATTGCAGGCTCTGCATGTCGATGG	This study	KanR
		CTGTAGGCGTCCTTGACCGTTTTCAGGCGCGACATCGAG
		TCTCGATGTCGCGCCTGAAAACGGTCAAGGACGCCTAC
		AGAGGGTCGACGAGGCGATGATGAACATCGG
FC4200	TOP10 / pNPTS138-∆CCNA_00027 (after ∆CCNA_00028)	AGCCGGCTGGCGCCAAGCTTTAGCTCCAGACGCCGATACC	This study	KanR, for deleting cciO in strains lacking cciT
		GGACATTGCCCATGATGCTGGAGGTCTAGGCGAAGACGGC
		GCCGTCTTCGCCTAGACCTCCAGCATCATGGGCAATGTCC
		TTCGTGGATCCGCACAGCAGGTAGACGACG
FC4201	TOP10 / pPTM056-PfeoAB-mNeonGreen	ATCTCGAGCTCGCGGATGGTGTCGATGTCG	This study	ChlorR
		TGATTGAATTCCATGGCTCCGCTAGAGCC
FC4202	TOP10 / pPTM056-PcciT-mNeonGreen	ATCTCGAGCTCCCGAAACGGAGCAGGTCG	This study	ChlorR
		TGATTGAATTCAGTGGTCCTATCCCCAGGG
FC4203	TOP10 / pXGFPC5-PcciO-cciO	ACGACCATATGACGCGATAGGCCGTCTTCG	This study	Tet
		CTTAAGGTACCCGTACTGGCGCTATGACG
FC4204	TOP10 / pXGFPC5-PcciT-cciT	CTCCGGAGCTCGACAGACAAGGGTGAAGGCG	This study	Tet
		ACGACCATATGGGGTGTGAAGCACCCTAAGG
Strain number	C.crescentus genotype		Reference	shorthand name
FC0019	CB15		Poindexter (1964)	WT
FC3953	CB15 ΔCCNA_00027		This study	∆cciT
FC3954	CB15 ΔCCNA_00028		This study	∆cciO
FC4205	CB15 ΔCCNA_00138		This study	∆138
FC4206	CB15 ΔCCNA_03023		This study	∆3023
FC4207	CB15 ΔCCNA_02277		This study	∆hutA
FC4208	CB15 ΔCCNA_00027 xylX::pXGFPC5-PCCNA_00027-CCNA_00027		This study	∆cciO xylX::cciO
FC4209	CB15 ΔCCNA_00028 xylX::pXGFPC5-PCCNA_00028-CCNA_00028		This study	∆cciT xylX::cciT
FC4210	CB15 ΔCCNA_00028 ΔCCNA_00138 ΔhutA CCNA_03023+		This study	∆∆∆ 3023+
FC4211	CB15 CCNA_00028+ ΔCCNA_00138 ΔhutA ΔCCNA_03023		This study	∆∆∆ cciT+
FC4212	CB15 ΔCCNA_00028 ΔCCNA_00138 hutA+ ΔCCNA_03023		This study	∆∆∆ hutA+
FC4213	CB15 ΔCCNA_00028 CCNA_00138+ ΔhutA ΔCCNA_03023		This study	∆∆∆ 0138+
FC4214	CB15 ΔCCNA_00028 ΔCCNA_00138 ΔhutA ΔCCNA_03023		This study	∆∆∆∆
FC4215	CB15 CCNA_00028+ ΔCCNA_00138 ΔhutA ΔCCNA_03023 ΔCCNA_00027		This study	∆∆∆ cciT+ ∆cciO
FC4216	CB15 ΔCCNA_00028 ΔCCNA_00138 hutA+ ΔCCNA_03023 ΔCCNA_00027		This study	∆∆∆ hutA+ ∆cciO
FC4217	CB15 ΔCCNA_00028 CCNA_00138+ ΔhutA ΔCCNA_03023 ΔCCNA_00027		This study	∆∆∆ 0138+ ∆cciO
FC4218	CB15 ΔCCNA_00028 ΔCCNA_00138 ΔhutA CCNA_03023+ ΔCCNA_00027		This study	∆∆∆ 3023+ ∆cciO
FC4219	CB15 / pPTM056 PfeoAB-mNeonGreen		This study
FC4220	CB15 ΔCCNA_00027 / pPTM056-PfeoAB-mNeonGreen		This study
FC4221	CB15 ΔCCNA_00028 / pPTM056-PfeoAB-mNeonGreen		This study
FC4222	CB15 / pPTM056-PcciT-mNeonGreen		This study
FC4223	CB15 ΔCCNA_00027 / pPTM056-PcciT-mNeonGreen		This study
FC4224	CB15 ΔCCNA_00028 / pPTM056-PcciT-mNeonGreen		This study
References
Poindexter JS. 1964. Biological Properties and Classification of the Caulobacter Group. Bacteriol Rev. 28:231-95. Epub 1964/09/01. PubMed PMID: 14220656; PubMed Central PMCID: PMCPMC441226.
Thanbichler M, Iniesta AA, Shapiro L. 2007. A comprehensive set of plasmids for vanillate- and xylose-inducible gene expression in Caulobacter crescentus. Nucleic Acids Res. 35:e137. doi: 10.1093/nar/gkm818. PMID: 17959646; PMCID: PMC2175322.
McLaughlin M, Hershey DM, Reyes Ruiz LM, Fiebig A, Crosson S. 2022. A cryptic transcription factor regulates Caulobacter adhesin development. PLoS Genet. 18:e1010481. doi: 10.1371/journal.pgen.1010481. PubMed PMID: 36315598; PubMed Central PMCID: PMCPMC9648850.
